# Tissue-specific consequences of tag fusions on protein expression in transgenic mice

**DOI:** 10.1101/2025.06.18.660429

**Authors:** Gillian CA Taylor, Lewis Macdonald, Natalia A Szulc, Evelina Gudauskaite, Brianda Hernandez Moran, Jennifer Brisbane, Molly Donald, Ella Taylor, Dejin Zheng, Bin Gu, Pleasantine Mill, Patricia L Yeyati, Wojciech Pokrzywa, Claudia Ribeiro de Almeida, Andrew J Wood

## Abstract

Genetic fusion of protein tags is widely used to study protein functions *in vivo*. It is well known that tag fusion can cause unwanted changes in protein stability, but whether this is an inherent property of the tagged protein, or can be influenced by the cell and tissue environment, is unclear. Using a series of genome edited mouse models, we show that tag-dependent changes in protein expression can vary across different primary cell and tissue contexts. In one case (*Ncaph2*), a C-terminal auxin-inducible degron fusion strongly increased protein stability in some tissues but decreased it in others. Destabilisation resulted from tissue-specific ‘leakage’ of the auxin-inducible degron, which depended on TIR1 expression, and occurred selectively in the small intestine where basal concentrations of auxin / indole-3-acetic acid can reach levels that are sufficient to trigger protein degradation in cultured cells. Stabilisation occurred in post-mitotic cells via an endogenous degradation signal situated at the Ncaph2 C-terminus, which normally undergoes activation upon cell cycle exit, but is inactivated by C-terminal tag fusion. Our results highlight the underappreciated importance of cell and tissue environment in determining the consequences of tag fusions on protein expression, which may be particularly important in animal models that contain diverse cell types.
