## Supplementary material for "Tissue-specific consequences of tag fusions on protein expression in transgenic mice": Details of antibodies used in this study

### Sheet: Sheet1
Antibody	Company	Catalogue Number	Lot Number	Purpose	Dilution
NCAPH2	Custom, produced by Proteintech	raised against aa1-394	n/a	Western Blot Primary	1 in 1000
GAPDH	Abcam	ab8245	GR3390576	Western Blot control	1 in 2000
a-rabbit HRP	Santa Cruz	sc2357	K0718	Western Blot secondary	1 in 5000
a-mouse HRP	Santa Cruz	sc-2031	G1715	Western Blot secondary	1 in 5000
Tubulin	CST	2148S	pending	Western Blot control	1 in 2000
Actin	Sigma	A2066	099M4864V	Western Blot control	1 in 1000
SOX2	Millipore	AB5603	3991445	Western Blot Primary	1 in 1000
IFT81	Proteintech	11744-1-AP	n/a	Western Blot Primary	1 in 1000
NCAPH	Proteintech	A300 - 603A	n/a	Western Blot Primary	1 in 1000
DDX3X	Novus	NBP1-85291	27337	Western Blot Primary	1 in 5000
