## Supplementary material for "Tissue-specific consequences of tag fusions on protein expression in transgenic mice": Details of nucleic acid sequences used in this study

### Sheet: Sheet1
Primer Name	Sequence	Purpose
nCAPH2 Forward	ACTGGCTAATGACTACACAGTGG	qPCR		Comparing tagged and untagged transcript levels for Ncaph2
nCAPH2-WT Reverse	GCCTTGAGTGGACAGCA	qPCR		Comparing tagged and untagged transcript levels for Ncaph2
nCAPH2-GFP Reverse	Taccgtcgacgcctcc	qPCR		Comparing tagged and untagged transcript levels for Ncaph2
bActinF	actgccgcatcctcttcctc	qPCR		Comparing tagged and untagged transcript levels for Ncaph2
bActinR	gattccatacccaagaaggaagg	qPCR		Comparing tagged and untagged transcript levels for Ncaph2
U1_gRNAF	CACCGACAAGGTGTCAGTAGAGTCC	sgRNA oligo		Editing Ncaph2 C-terminus in Figure 5
U1_gRNAR	AAACGGACTCTACTGACACCTTGTC	sgRNA oligo		Editing Ncaph2 C-terminus in Figure 5
D3_gRNAF	CACCGAATGGCCCCATAGCACATTA	sgRNA oligo		Editing Ncaph2 C-terminus in Figure 5
D3_gRNAR	AAACTAATGTGCTATGGGGCCATTC	sgRNA oligo		Editing Ncaph2 C-terminus in Figure 5
Repair template	Sequence
Ncaph2GFP	GGCAGCCTGCTTTTGAGGTGTGCCGCTCCATGCTGGCCTCCTTGCAACTGGTAAGTGGCCTGGGACACAAGGGATGGGGCAGCGGCCCTGGACTCTACTGACACCTTGTTTCCACAGGCTAATGACTACACAGTGGAGATCACTCAGCAGCCAGGACTGGAGGCAGCTGTGGACACAATGTCTCTGAGACTGCTCACACACCAGCGAGCCCACACCCGCTTCCAGACCTATGCTGCACCATCCATGGCCCAGCCTGGCGACGGCGGCAGCGGCGGCGGCAGCCGTACGGTGAGCAAGGGCGAGGAGCTGTTCACCGGGGTGGTGCCCATCCTGGTCGAGCTGGACGGCGACGTAAACGGCCACAAGTTCAGCGTGTCCGGCGAGGGCGAGGGCGATGCC…	Repair template		Editing Ncaph2 C-terminus in Figure 5
Ncaph2GFP+30	GGCAGCCTGCTTTTGAGGTGTGCCGCTCCATGCTGGCCTCCTTGCAACTGGTAAGTGGCCTGGGACACAAGGGATGGGGCAGCGGCCCTGGACTCTACTGACACCTTGTTTCCACAGGCTAATGACTACACAGTGGAGATCACTCAGCAGCCAGGACTGGAGGCAGCTGTGGACACAATGTCTCTGAGACTGCTCACACACCAGCGAGCCCACACCCGCTTCCAGACCTATGCTGCACCATCCATGGCCCAGCCTGGCGACGGCGGCAGCGGCGGCGGCAGCCGTACGGTGAGCAAGGGCGAGGAGCTGTTCACCGGGGTGGTGCCCATCCTGGTCGAGCTGGACGGCGACGTAAACGGCCACAAGTTCAGCGTGTCCGGCGAGGGCGAGGGCGATGCC…	Repair template		Editing Ncaph2 C-terminus in Figure 5
H2repair_F	AGGTGTGCCGCTCCATGC	sequencing amplicon generation		Genotyping GFPonly and GFP+30 ES cells used in Figure 5
H2repair_R	TGAACTATACCTATTGCCTAGG	sequencing amplicon generation		Genotyping GFPonly and GFP+30 ES cells used in Figure 5
HeLa FlpFrt WT	gacggatcgggagatctcccgatcccctatggtgcactctcagtacaatctgctctgatgccgcatagttaagccagtatctgctccctgcttgtgtgttggaggtcgctgagtagtgcgcgagcaaaatttaagctacaacaaggcaaggcttgaccgacaattgcatgaagaatctgcttagggttaggcgttttgcgctgcttcgcgatgtacgggccagatatacgcgtcgacattgattattgactagttattaatagtaatcaattacggggtcattagttcatagcccatatatggagttccgcgttacataacttacggtaaatggcccgcctggctgaccgcccaacgacccccgcccattgacgtcaataatgacgtatgttcccatag…			Generating isogenic Tir1 WT and Tir1 F74G reporter cell lines
HeLa FlpFrt F74G	gacggatcgggagatctcccgatcccctatggtgcactctcagtacaatctgctctgatgccgcatagttaagccagtatctgctccctgcttgtgtgttggaggtcgctgagtagtgcgcgagcaaaatttaagctacaacaaggcaaggcttgaccgacaattgcatgaagaatctgcttagggttaggcgttttgcgctgcttcgcgatgtacgggccagatatacgcgtcgacattgattattgactagttattaatagtaatcaattacggggtcattagttcatagcccatatatggagttccgcgttacataacttacggtaaatggcccgcctggctgaccgcccaacgacccccgcccattgacgtcaataatgacgtatgttcccatag…			Generating isogenic Tir1 WT and Tir1 F74G reporter cell lines
